# *Vibrio cholerae* lineage and pangenome diversity varies geographically across Bangladesh over one year

**DOI:** 10.1101/2024.11.12.623281

**Authors:** Chuhan Qin, Patrick Lypaczewski, Md. Abu Sayeed, Aline C. Cuénod, Lindsey Brinkley, Ashton Creasy-Marrazzo, Emilee T. Cato, Kamrul Islam, Md. Imam Ul Khabir, Md. Taufiqur R. Bhuiyan, Yasmin Begum, Firdausi Qadri, Ashraful I. Khan, Eric J. Nelson, B. Jesse Shapiro

## Abstract

Cholera is a diarrhoeal disease caused by *Vibrio cholerae*. It remains a major public health challenge in the endemic region around the Bay of Bengal. Over decadal time scales, one lineage typically dominates the others and spreads in global pandemic waves. However, it remains unclear to what extent diverse lineages co-circulate during a single outbreak season. Defining the pool of diversity during finer time scales is important because the selective pressures that impact *V. cholerae* – namely antibiotics and phages – are dynamic on these time scales. To study the nationwide diversity of *V. cholerae*, we long-read sequenced 273 *V. cholerae* genomes from seven hospitals over one year (2018) in Bangladesh. Four major *V. cholerae* lineages were identified: known lineages BD-1, BD-2a, and BD-2b, and a novel lineage that we call BD-3. In 2022, BD-1 caused a large cholera outbreak in Dhaka, apparently outcompeting BD-2 lineages. We show that, in 2018, BD-1 was already dominant in the five northern regions, including Dhaka, consistent with an origin from India in the north. By contrast, we observed a higher diversity of lineages in the two southern regions near the coast. The four lineages differed in pangenome content, including integrative and conjugative elements (ICEs) and genes involved in resistance to bacteriophages and antibiotics. Notably, BD-2a lacked an ICE and is predicted to be more sensitive to phages and antibiotics, but nevertheless persisted throughout the year-long sampling period. Genes associated with antibiotic resistance in *V. cholerae* from Bangladesh in 2006 were entirely absent from all lineages in 2018-19, suggesting shifting costs and benefits of encoding these genes. Together, our results highlight the dynamic nature of the *V. cholerae* pangenome and the geographic structure of its lineage diversity.
