## Supplementary Table 2 for "*Vibrio cholerae* lineage and pangenome diversity varies geographically across Bangladesh over one year"

### Sheet: Presence of AMR genes
Isolate	Lineage	tet.59.	dfrA1	APH.6..Id	vanT.gene.in.vanG.cluster	Escherichia.coli.parE.conferring.resistance.to.fluoroquinolones	Vibrio.cholerae.varG	APH.3..Ib	sul2	almF	CRP	almE	rsmA	catB9	almG	floR	vanY.gene.in.vanB.cluster
EN-1693	BD-1	0	1	1	1	1	1	1	1	1	1	1	1	1	1	1	1
EN-1669	BD-1	0	1	1	1	0	1	1	1	1	1	0	1	1	0	1	1
EN-1679	BD-1	0	1	1	1	1	1	1	1	1	1	1	1	1	1	1	1
EN-1694	BD-1	0	1	1	1	1	1	1	1	1	1	1	1	1	1	1	1
EN-1723	BD-1	0	1	1	1	1	1	1	0	1	1	1	1	1	1	1	1
EN-1736	BD-1	0	1	1	1	1	1	1	1	1	1	1	1	1	1	1	1
EN-1612	BD-1	0	1	1	1	1	1	0	1	1	1	1	1	1	1	1	1
EN-1666	BD-1	0	1	1	1	1	1	1	0	1	1	1	1	1	1	1	1
EN-1695	BD-1	0	1	1	1	1	1	1	1	1	1	1	1	1	1	1	1
EN-1713	BD-1	0	1	1	1	1	1	1	1	1	1	1	1	1	1	1	1
EN-1604	BD-1	0	1	1	1	1	1	1	1	1	1	1	1	1	1	1	1
EN-1539	BD-1	0	1	1	1	1	1	0	1	1	1	1	1	1	1	1	1
EN-1646	BD-1	0	1	1	1	1	1	0	1	1	1	1	1	1	1	1	1
EN-1472	BD-1	0	1	1	1	1	1	1	0	1	1	1	1	1	1	1	1
EN-1608	BD-1	0	1	1	1	1	1	1	1	1	1	1	1	1	1	1	1
EN-1714	BD-1	0	1	1	1	1	1	1	1	1	1	1	1	1	1	1	1
EN-1534	BD-1	0	1	1	1	1	1	1	1	1	1	1	1	1	1	1	1
EN-1502	BD-1	0	1	1	1	1	1	0	0	1	1	1	1	1	1	1	1
EN-1629	BD-1	0	1	1	1	1	1	0	1	1	1	1	1	1	1	1	1
EN-1484	BD-1	0	1	1	1	1	1	1	1	1	1	1	1	1	1	1	1
EN-1696	BD-1	0	1	1	1	1	1	0	0	1	1	1	1	1	1	0	1
EN-1672	BD-1	0	1	1	1	1	1	1	1	1	1	1	1	1	1	1	1
EN-1486	BD-1	0	1	1	1	1	1	1	1	1	1	1	1	1	1	1	1
EN-1743	BD-1	0	1	1	1	1	1	1	1	1	1	1	1	1	1	1	1
EN-1579	BD-1	0	1	1	1	1	1	1	1	1	1	1	1	1	1	1	1
EN-1590	BD-1	0	1	1	1	1	1	1	1	1	1	1	1	1	1	1	1
EN-1734	BD-1	0	1	1	1	1	1	1	1	1	1	1	1	1	1	1	1
EN-1516	BD-1	0	1	1	1	1	1	1	0	1	1	1	1	1	1	1	1
EN-1719	BD-1	0	1	1	1	1	1	1	1	1	1	1	1	1	1	1	1
EN-1501	BD-1	0	1	1	1	1	1	0	1	1	1	1	1	1	1	1	1
EN-1586	BD-1	0	1	1	1	1	1	1	1	1	1	1	1	1	1	1	1
EN-1626	BD-1	0	1	1	1	1	1	1	1	1	1	1	1	1	1	1	1
EN-1722	BD-1	0	1	1	1	1	1	1	1	1	1	1	1	1	1	1	1
EN-1705	BD-1	0	1	1	1	1	1	1	1	1	1	1	1	1	1	1	1
EN-1740	BD-1	0	1	1	1	1	1	1	1	1	1	1	1	1	1	1	1
EN-1681	BD-1	0	1	1	1	1	1	1	1	1	1	1	1	1	1	1	1
EN-1491	BD-1	0	1	1	1	1	1	1	1	1	1	1	1	1	1	1	1
EN-1730	BD-1	0	1	1	1	1	1	1	1	1	1	1	1	1	1	1	1
EN-1607	BD-1	0	1	1	1	1	1	1	1	1	1	1	1	1	1	1	1
EN-1531	BD-1	0	1	1	1	1	1	1	0	1	1	1	1	1	1	1	1
EN-1704	BD-1	0	1	1	1	1	1	1	1	1	1	1	1	1	1	1	1
EN-1627	BD-1	0	1	1	1	1	1	0	1	1	1	1	1	1	0	1	1
EN-1625	BD-1	0	1	1	1	1	1	1	1	1	1	1	1	1	1	1	1
EN-1496	BD-1	0	1	1	1	1	1	1	1	1	1	1	1	1	1	1	1
EN-1624	BD-1	0	1	1	1	1	1	0	1	1	1	1	1	1	1	1	1
EN-1587	BD-1	0	1	1	1	1	1	1	0	1	1	1	1	1	0	1	1
EN-1673	BD-1	0	1	1	1	1	1	1	1	1	1	1	1	1	1	1	1
EN-1641	BD-1	0	1	1	1	1	1	1	1	1	1	1	1	1	1	1	1
EN-1597	BD-1	0	1	1	1	1	1	1	1	1	1	1	1	1	1	1	1
EN-1593	BD-1	0	1	1	1	1	1	1	1	1	1	1	1	1	1	1	1
EN-1676	BD-1	0	1	1	1	1	1	1	1	1	1	1	1	1	1	1	1
EN-1495	BD-1	0	1	1	1	1	1	1	1	1	1	1	1	1	1	1	1
EN-1650	BD-1	0	1	1	1	1	1	1	1	1	1	1	1	1	1	1	1
EN-1682	BD-1	0	1	1	1	1	1	1	1	1	1	1	1	1	1	1	1
EN-1469	BD-1	0	1	1	1	1	1	1	1	1	1	1	1	1	1	1	1
EN-1728	BD-1	0	1	1	1	1	1	1	0	1	1	1	1	1	1	1	1
EN-1706	BD-1	0	1	1	1	1	1	1	1	1	1	1	1	1	1	1	1
EN-1709	BD-1	0	1	1	1	1	1	1	1	1	1	1	1	1	1	1	1
EN-1592	BD-1	0	1	1	1	1	1	1	1	1	1	1	1	1	1	1	1
EN-1595	BD-1	0	1	1	1	1	1	1	1	1	1	1	1	1	1	1	1
EN-1689	BD-1	0	1	1	1	1	1	1	1	1	1	1	1	0	1	1	1
EN-1487	BD-1	0	1	1	1	1	1	1	0	1	1	1	1	1	1	1	1
EN-1588	BD-1	0	1	1	1	1	1	1	1	1	1	1	1	1	1	1	1
EN-1580	BD-1	0	1	1	1	1	1	1	1	1	1	1	1	1	1	1	1
EN-1668	BD-1	0	1	1	1	1	1	1	1	1	1	1	1	1	1	1	1
EN-1479	BD-1	0	1	1	1	1	1	1	1	1	1	1	1	1	1	1	1
EN-1485	BD-1	0	1	1	1	1	1	1	1	1	1	1	1	1	1	1	1
EN-1720	BD-1	0	1	1	1	1	1	1	1	1	1	1	1	1	1	1	1
EN-1715	BD-1	0	1	1	1	1	1	1	0	1	1	1	1	1	1	1	1
EN-1662	BD-1	0	1	1	1	1	1	1	1	1	1	1	1	1	1	1	1
EN-1478	BD-1	0	1	1	1	1	1	0	1	1	1	1	1	1	1	1	1
EN-1541	BD-1	0	1	1	1	1	1	1	1	1	1	1	1	1	1	1	1
EN-1618	BD-1	0	1	1	1	1	1	1	1	1	1	1	1	1	1	1	1
EN-1505	BD-1	0	1	1	1	1	1	0	1	1	1	1	1	1	1	0	1
EN-1718	BD-1	0	1	1	1	1	1	1	1	1	1	1	1	1	1	1	1
EN-1737	BD-1	0	1	1	1	1	1	0	1	1	1	1	1	1	1	1	1
EN-1721	BD-1	0	1	1	1	1	1	1	1	1	1	1	1	1	1	1	1
EN-1520	BD-1	0	1	1	1	1	1	1	1	1	1	1	1	1	1	0	1
EN-1732	BD-1	0	1	1	1	1	1	1	1	1	1	1	1	1	1	1	1
EN-1637	BD-1	0	1	1	1	1	1	1	1	1	1	1	1	1	1	1	1
EN-1699	BD-1	0	1	1	1	1	1	1	1	1	1	1	1	1	1	1	1
EN-1733	BD-1	0	1	1	1	1	1	1	1	1	1	1	1	1	1	1	1
EN-1506	BD-1	0	1	1	1	1	1	0	1	1	1	1	1	1	1	1	1
EN-1540	BD-1	0	1	1	1	1	1	1	0	1	1	1	1	1	1	1	1
EN-1599	BD-1	0	1	1	1	1	1	1	1	1	1	1	1	1	1	1	1
EN-1700	BD-1	0	1	1	1	1	1	1	1	1	1	1	1	1	1	1	1
EN-1631	BD-1	0	1	1	1	1	1	0	1	1	1	1	1	1	1	1	1
EN-1603	BD-1	0	1	1	1	1	1	1	1	1	1	1	1	1	1	1	1
EN-1654	BD-1	0	1	0	1	1	1	0	0	1	1	1	1	1	1	0	1
EN-1738	BD-1	0	1	1	1	1	1	1	1	1	1	1	1	1	1	1	1
EN-1521	BD-1	0	1	1	1	1	1	1	1	1	1	1	1	1	1	1	1
EN-1742	BD-1	0	1	1	1	1	1	1	1	1	1	1	1	1	1	1	1
EN-1638	BD-1	0	1	1	1	1	1	1	1	1	1	1	1	1	1	1	1
EN-1690	BD-1	0	1	1	1	1	1	1	1	1	1	1	1	1	1	1	1
EN-1659	BD-1	0	1	1	1	1	1	1	1	1	1	1	1	1	1	1	1
EN-1584	BD-1	0	1	1	1	1	1	1	1	1	1	1	1	1	1	1	1
EN-1677	BD-1	0	1	1	1	1	1	1	0	1	1	1	1	1	1	1	1
EN-1616	BD-1	0	1	1	1	1	1	0	1	1	1	1	1	1	1	0	1
EN-1735	BD-1	0	1	1	1	1	1	1	1	1	1	1	1	1	1	1	1
EN-1614	BD-1	0	1	1	1	1	1	1	1	1	1	1	1	1	1	1	1
EN-1536	BD-1	0	1	1	1	1	1	0	0	1	1	1	1	1	1	1	1
EN-1481	BD-1	0	1	1	1	1	1	1	1	1	1	1	1	1	0	1	1
EN-1647	BD-1	0	1	1	1	1	1	1	0	1	1	1	1	1	1	1	1
EN-1482	BD-1	0	1	1	1	1	1	1	0	1	1	1	1	1	1	0	1
EN-1556	BD-1	0	1	1	1	1	1	1	1	1	1	1	1	1	1	1	1
EN-1712	BD-1	0	1	1	1	1	1	1	0	1	1	1	1	1	1	1	1
EN-1680	BD-1	0	1	1	1	1	1	1	1	1	1	1	1	1	1	1	1
EN-1533	BD-1	0	1	1	1	1	1	1	1	1	1	1	1	1	1	1	1
EN-1701	BD-1	0	1	1	1	1	1	1	1	1	1	1	1	1	1	1	1
EN-1483	BD-1	0	1	1	1	1	1	1	1	1	1	1	1	1	1	1	1
EN-1615	BD-1	0	1	1	1	1	1	1	1	1	1	1	1	1	1	1	1
EN-1724	BD-1	0	1	1	1	1	1	1	0	1	1	1	1	1	1	1	1
EN-1630	BD-1	0	1	1	1	1	1	1	1	1	1	1	1	1	1	1	1
EN-1613	BD-1	0	1	1	1	1	1	1	1	1	1	1	1	1	1	1	1
EN-1535	BD-1	0	1	1	1	1	1	0	1	1	1	1	1	1	1	1	1
EN-1537	BD-1	0	1	1	1	1	1	1	1	1	1	1	1	1	1	1	1
EN-1513	BD-1	0	1	1	1	1	1	1	1	1	1	1	1	1	1	1	1
EN-1697	BD-1	0	1	1	1	1	1	1	1	1	1	1	1	1	1	1	1
EN-1471	BD-1	0	1	1	1	1	1	1	1	1	1	1	1	1	1	1	1
EN-1636	BD-1	0	0	1	1	1	1	1	1	1	1	1	1	1	1	1	1
EN-1684	BD-1	0	1	1	1	1	1	1	1	1	1	1	1	1	1	1	1
EN-1522	BD-1	0	1	1	1	1	1	1	1	1	1	1	1	1	1	1	1
EN-1747	BD-1	0	1	1	1	1	1	1	1	1	1	1	1	1	1	1	1
EN-1710	BD-1	0	1	1	1	1	1	1	0	1	1	1	1	1	1	1	1
EN-1494	BD-1	0	1	1	1	1	1	1	1	1	1	1	1	1	1	1	1
EN-1509	BD-1	0	1	1	1	1	1	1	0	1	1	1	1	1	1	1	1
EN-1645	BD-1	0	1	1	1	1	1	1	1	1	1	1	1	1	1	1	1
EN-1708	BD-1	0	1	1	1	1	1	1	1	1	1	1	1	1	1	1	1
EN-1589	BD-1	0	1	1	1	1	1	1	1	1	1	1	1	1	1	1	1
EN-1591	BD-1	0	1	1	1	1	1	1	1	1	1	1	1	1	1	1	1
EN-1686	BD-1	0	1	1	1	1	1	1	1	1	1	1	1	1	1	1	1
EN-1621	BD-1	0	1	1	1	1	1	1	0	1	1	1	1	1	1	1	1
EN-1526	BD-1	0	1	1	1	1	1	1	1	1	1	1	1	1	0	1	1
EN-1707	BD-1	0	1	1	1	1	1	1	1	1	1	1	1	1	1	1	1
EN-1727	BD-1	0	1	1	1	1	1	1	0	1	1	1	1	1	1	1	1
EN-1644	BD-1	0	1	1	1	1	1	1	1	1	1	1	1	1	1	1	1
EN-1515	BD-1	0	1	1	1	1	1	1	1	1	1	1	1	1	1	1	1
EN-1748	BD-1	0	1	1	1	1	1	1	1	1	1	1	1	1	1	1	1
EN-1702	BD-1	0	1	1	1	1	1	1	1	1	1	1	1	1	1	1	1
EN-1582	BD-1	0	1	1	1	1	1	0	1	1	1	1	1	1	1	1	1
EN-1489	BD-1	0	1	1	1	1	1	1	1	1	1	1	1	1	1	1	1
EN-1683	BD-1	0	1	1	1	1	1	1	1	1	1	1	1	1	1	1	1
EN-1739	BD-1	0	1	1	1	1	1	1	1	1	1	1	1	1	1	1	1
EN-1510	BD-1	0	1	1	1	1	1	1	1	1	1	1	1	1	1	1	1
EN-1523	BD-1	0	1	1	1	1	1	1	1	1	1	1	1	1	1	0	1
EN-1596	BD-1	0	1	1	1	1	1	0	1	1	1	1	1	1	1	1	1
EN-1594	BD-1	0	1	1	1	1	1	1	1	1	1	1	1	1	0	1	1
EN-1643	BD-1	0	1	1	1	1	1	1	0	1	1	1	1	1	1	1	1
EN-1490	BD-1	0	1	1	1	1	1	1	0	1	1	1	1	1	1	1	1
EN-1492	BD-1	0	1	1	1	1	1	1	1	1	1	1	1	1	1	1	1
EN-1675	BD-1	0	1	1	1	1	1	1	1	1	1	1	1	1	1	1	1
EN-1731	BD-1	0	1	1	1	1	1	1	0	1	1	1	1	1	1	1	1
EN-1744	BD-1	0	1	1	1	1	1	1	1	1	1	1	1	1	1	1	1
EN-1497	BD-1	0	1	1	1	1	1	0	1	1	1	1	1	1	1	1	1
EN-1577	BD-1	0	1	1	1	1	1	1	1	1	1	1	1	1	1	1	1
EN-1488	BD-1	0	1	1	1	1	1	1	1	1	1	1	1	1	1	1	1
EN-1649	BD-1	0	1	1	1	1	1	1	1	1	1	1	1	1	1	1	1
EN-1514	BD-1	0	1	1	1	1	1	1	1	1	1	1	1	1	1	1	1
EN-1642	BD-1	0	1	1	1	1	1	1	1	1	1	1	1	1	1	1	1
EN-1598	BD-1	0	1	1	1	1	1	1	1	1	1	1	1	1	1	1	1
EN-1623	BD-1	0	1	1	1	1	1	0	1	1	1	1	1	1	1	1	1
EN-1685	BD-1	0	1	1	1	1	1	1	0	1	1	1	1	1	1	1	1
EN-1667	BD-1	0	1	1	1	1	1	1	1	1	1	0	1	1	1	1	1
EN-1606	BD-1	0	1	1	1	1	1	1	1	1	1	1	1	1	1	1	1
EN-1500	BD-1	0	1	1	1	1	1	1	1	1	1	1	1	1	1	1	1
EN-1633	BD-1	0	1	1	1	1	1	1	1	1	1	1	1	1	1	1	1
EN-1639	BD-1	0	1	1	1	1	1	1	1	1	1	1	1	1	1	1	1
EN-1687	BD-1	0	1	1	1	1	1	1	1	1	1	1	1	1	1	1	1
EN-1610	BD-1	0	1	1	1	1	1	1	0	1	1	1	1	1	1	1	1
EN-1655	BD-1	0	1	1	1	1	1	1	0	1	1	1	1	1	1	1	1
EN-1477	BD-1	0	1	1	1	1	1	1	0	1	1	1	1	1	1	1	1
EN-1691	BD-1	0	1	1	1	1	1	1	1	1	1	1	1	1	1	1	1
EN-1518	BD-1	0	1	1	1	1	1	1	1	1	1	1	1	1	1	1	1
EN-1611	BD-1	0	1	1	1	1	1	1	1	1	1	1	1	1	1	1	1
EN-1692	BD-1	0	1	1	1	1	1	1	0	1	1	1	1	1	1	1	1
EN-1640	BD-1	0	1	1	1	1	1	1	1	1	1	1	1	1	1	1	1
EN-1532	BD-1	0	1	1	1	1	1	1	1	1	1	1	1	1	1	1	1
EN-1635	BD-1	0	1	1	1	1	1	1	1	1	1	1	1	1	1	1	1
EN-1729	BD-1	0	1	1	1	1	1	1	1	1	1	1	1	1	1	1	1
EN-1741	BD-1	0	1	1	1	1	1	1	1	1	1	1	1	1	1	1	1
EN-1617	BD-1	0	1	1	1	1	1	1	1	1	1	1	1	1	1	1	1
EN-1620	BD-1	0	1	1	1	1	1	1	1	1	1	1	1	1	1	1	1
EN-1717	BD-1	0	1	1	1	1	1	1	1	1	1	1	1	1	1	1	1
EN-1504	BD-1	0	1	1	1	0	1	1	1	1	1	1	1	1	1	1	1
EN-1726	BD-1	0	1	1	1	1	1	1	1	1	1	1	1	1	1	1	1
EN-1664	BD-2a	0	0	0	1	1	1	0	0	1	1	1	1	1	1	0	1
EN-1538	BD-2a	0	0	0	1	1	1	0	0	1	1	1	1	1	1	0	1
EN-1503	BD-2a	0	0	0	1	1	1	0	0	1	1	1	1	1	1	0	1
EN-1661	BD-2a	0	0	0	1	1	1	0	0	1	1	1	1	1	1	0	1
EN-1545	BD-2a	0	0	0	1	1	1	0	0	1	1	1	1	1	1	0	1
EN-1480	BD-2a	0	0	0	1	1	1	0	0	1	1	1	1	1	1	0	1
EN-1665	BD-2a	0	0	0	1	1	1	0	0	1	1	1	1	1	1	0	1
EN-1476	BD-2a	0	0	0	1	1	1	0	0	1	1	1	1	1	1	0	1
EN-1511	BD-2a	0	0	0	1	1	1	0	0	1	1	1	1	1	1	0	1
EN-1671	BD-2a	0	0	0	1	1	1	0	0	1	1	1	1	1	1	0	1
EN-1530	BD-2a	0	0	0	1	1	1	0	0	1	1	1	1	1	1	0	1
EN-1508	BD-2a	0	0	0	1	1	1	0	0	1	1	1	1	1	1	0	1
EN-1527	BD-2a	0	0	0	1	1	1	0	0	1	1	1	1	1	1	0	1
EN-1470	BD-2a	0	0	0	1	1	1	0	0	1	1	1	1	1	1	0	1
EN-1525	BD-2a	0	0	0	1	1	1	0	0	1	1	1	1	1	1	0	1
EN-1528	BD-2a	0	0	0	1	1	1	0	0	1	1	1	1	1	1	0	1
EN-1544	BD-2a	0	0	0	1	1	1	0	0	1	1	1	1	1	1	0	1
EN-1529	BD-2a	0	0	0	1	1	1	0	0	1	1	1	1	1	1	0	1
EN-1493	BD-2a	0	0	0	1	1	1	0	0	1	1	1	1	1	1	0	1
EN-1653	BD-2a	0	0	0	1	1	1	0	0	1	1	1	1	1	1	0	1
EN-1688	BD-2a	0	0	0	1	1	1	0	0	1	1	1	1	1	1	0	1
EN-1602	BD-2a	0	0	0	1	1	1	0	0	1	1	1	1	1	1	0	1
EN-1554	BD-2a	0	0	0	1	1	1	0	0	1	1	1	1	1	1	0	1
EN-1660	BD-2a	0	0	0	1	1	1	0	0	1	1	1	1	1	1	0	1
EN-1549	BD-2a	0	0	0	1	1	1	0	0	1	1	1	1	1	1	0	1
EN-1559	BD-2a	0	0	0	1	1	1	0	0	1	1	1	1	1	1	0	1
EN-1652	BD-2a	0	0	0	1	1	1	0	0	1	1	1	1	1	1	0	1
EN-1651	BD-2a	0	0	0	1	1	1	0	0	1	1	1	1	1	1	0	1
EN-1475	BD-2a	0	0	0	1	1	1	0	0	1	1	1	1	1	1	0	1
EN-1674	BD-2a	0	0	0	1	1	1	0	0	1	1	1	1	1	1	0	1
EN-1546	BD-2a	0	0	0	1	1	1	0	0	1	1	1	1	1	1	0	1
EN-1698	BD-2a	0	0	0	1	1	1	0	0	1	1	1	1	1	1	0	1
EN-1507	BD-2a	0	0	0	1	1	1	0	0	1	1	1	1	1	1	0	1
EN-1658	BD-2a	0	0	0	1	1	1	0	0	1	1	1	1	1	1	0	1
EN-1670	BD-2a	0	0	0	1	1	1	0	0	1	1	1	1	1	1	0	1
EN-1703	BD-2a	0	0	0	1	1	1	0	0	1	1	1	1	1	1	0	1
EN-1524	BD-2a	0	0	0	1	1	1	0	0	1	1	1	1	1	1	0	1
EN-1499	BD-2a	0	0	0	1	1	1	0	0	1	1	1	1	1	1	0	1
EN-1749	BD-2a	0	0	0	1	1	1	0	0	1	1	1	1	1	1	0	1
EN-1552	BD-2a	0	0	0	1	1	1	0	0	1	1	1	1	1	1	0	1
EN-1512	BD-2a	0	0	0	1	1	1	0	0	1	1	1	1	1	1	0	1
EN-1656	BD-2a	0	0	0	1	1	1	0	0	1	1	1	1	1	1	0	1
EN-1678	BD-2a	0	0	0	1	1	1	0	0	1	1	1	1	1	1	0	1
EN-1634	BD-2a	0	0	0	1	1	1	0	0	1	1	1	1	1	1	0	1
EN-1657	BD-2a	0	0	0	1	1	1	0	0	1	1	1	1	1	1	0	1
EN-1555	BD-2b	1	1	1	1	1	1	1	0	1	1	1	1	1	1	0	1
EN-1564	BD-2b	1	1	1	1	1	1	1	1	1	1	1	1	1	1	0	1
EN-1566	BD-2b	1	1	1	1	1	1	1	1	1	1	1	1	1	1	0	1
EN-1543	BD-2b	1	1	1	1	1	1	1	1	1	1	1	1	1	1	0	1
EN-1542	BD-2b	1	1	1	1	1	1	1	1	1	1	1	1	1	1	0	1
EN-1561	BD-2b	1	1	1	1	1	1	1	1	1	1	1	1	1	1	0	1
EN-1565	BD-2b	1	1	1	1	1	1	1	1	1	1	1	1	1	1	0	1
EN-1560	BD-2b	1	1	1	1	1	1	1	1	1	1	1	1	1	1	0	1
EN-1628	BD-2b	1	1	1	1	1	1	1	1	1	1	1	1	1	1	0	1
EN-1581	BD-2b	1	1	1	1	1	1	1	1	1	1	1	1	1	1	0	1
EN-1576	BD-2b	1	1	1	1	1	1	1	1	1	1	1	1	1	1	0	1
EN-1574	BD-2b	1	1	1	1	0	1	1	1	1	1	1	1	1	1	0	1
EN-1575	BD-2b	1	1	1	1	1	1	1	1	1	1	1	1	1	1	0	1
EN-1571	BD-2b	1	1	1	1	1	1	1	1	1	1	1	1	1	1	0	1
EN-1557	BD-2b	1	1	1	1	1	1	0	1	1	1	1	1	1	1	0	1
EN-1517	BD-2b	1	1	1	1	1	1	1	0	1	1	1	1	1	1	0	1
EN-1569	BD-2b	1	1	1	1	1	1	0	1	1	1	1	1	1	1	0	1
EN-1567	BD-2b	1	1	1	1	1	1	0	1	1	1	1	1	1	1	0	1
EN-1570	BD-2b	1	1	1	1	1	1	1	1	1	1	1	1	1	1	0	1
EN-1716	BD-2b	1	1	1	1	1	1	1	1	1	1	1	1	1	1	0	1
EN-1558	BD-2b	1	1	1	1	1	1	1	1	1	1	1	1	1	1	0	1
EN-1550	BD-2b	1	1	1	1	1	1	1	1	1	1	1	1	1	1	0	1
EN-1573	BD-2b	1	1	1	1	1	1	1	1	1	1	1	1	1	1	0	1
EN-1583	BD-2b	1	1	1	1	1	1	1	1	1	1	1	1	1	1	0	1
EN-1547	BD-2b	1	1	1	1	1	1	1	0	1	1	1	1	1	1	0	1
EN-1572	BD-2b	1	1	1	1	1	1	1	1	1	1	1	1	1	0	0	1
EN-1563	BD-2b	1	1	1	1	1	1	1	0	1	1	1	1	1	1	0	1
EN-1562	BD-2b	1	1	1	1	1	1	1	1	1	1	1	1	1	1	0	1
EN-1548	BD-2b	1	1	1	1	1	1	1	1	1	1	1	1	1	1	0	1
EN-1609	BD-2b	1	1	1	1	1	1	1	1	1	1	1	1	1	1	0	1
EN-1585	BD-2b	1	1	1	1	1	1	1	1	1	1	1	1	1	1	0	1
EN-1578	BD-2b	1	1	1	1	1	1	1	1	1	1	1	1	1	1	0	1
EN-1568	BD-2b	1	1	1	1	1	1	0	1	1	1	1	1	1	0	0	1
EN-1551	BD-2b	1	1	1	1	1	1	1	1	1	1	1	1	1	1	0	1
EN-1746	BD-3	0	1	1	1	1	1	1	1	1	1	1	1	1	1	1	1
EN-1752	BD-3	0	1	1	1	1	1	1	1	1	1	1	1	1	1	1	1
EN-1754	BD-3	0	1	1	1	1	1	1	1	1	1	1	1	1	1	1	1
EN-1755	BD-3	0	1	1	1	1	1	1	1	1	1	1	1	1	1	1	1
EN-1663	BD-3	0	1	1	1	1	1	0	0	1	1	1	1	1	1	1	1
EN-1711	BD-3	0	1	1	1	1	1	1	1	1	1	1	1	1	1	1	1
EN-1750	BD-3	0	1	1	1	1	1	1	1	1	1	1	1	1	1	1	1
EN-1745	BD-3	0	1	1	1	1	1	1	1	1	1	1	1	1	1	1	1
EN-1753	BD-3	0	1	1	1	1	1	1	1	1	1	1	1	1	1	1	1

### Sheet: Annotation of AMR genes
Gene	Frequency	Drug.class	Mechanism	Antibiotics
APH(3)-Ib	0.736264	aminoglycoside antibiotic	antibiotic inactivation	streptomycin
APH(6)-Id	0.831502	aminoglycoside antibiotic	antibiotic inactivation	streptomycin
Vibrio cholerae varG	1	carbapenem	antibiotic inactivation	meropenem
dfrA1	0.831502	diaminopyrimidine antibiotic	antibiotic target replacement	trimethoprim
Escherichia coli parE conferring resistance to fluoroquinolones	0.989011	fluoroquinolone antibiotic	antibiotic target alteration	enoxacin; ciprofloxacin; levofloxacin; moxifloxacin; gatifloxacin; lomefloxacin; nalidixic acid; norfloxacin; ofloxacin; trovafloxacin; grepafloxacin; sparfloxacin; pefloxacin
rsmA	1	fluoroquinolone antibiotic; diaminopyrimidine antibiotic; phenicol antibiotic	antibiotic efflux	trimethoprim; chloramphenicol
vanY gene in vanB cluster	1	glycopeptide antibiotic	antibiotic target alteration	vancomycin
vanT gene in vanG cluster	1	glycopeptide antibiotic	antibiotic target alteration	vancomycin
CRP	1	macrolide antibiotic; fluoroquinolone antibiotic; penam	antibiotic efflux	erythromycin; cloxacillin; oxacillin; norfloxacin
almE	0.992674	peptide antibiotic	antibiotic target alteration	colistin A; colistin B
almF	1	peptide antibiotic	antibiotic target alteration	colistin A; colistin B
almG	0.970696	peptide antibiotic	antibiotic target alteration	colistin A; colistin B
floR	0.684982	phenicol antibiotic	antibiotic efflux	chloramphenicol; florfenicol
catB9	0.996337	phenicol antibiotic	antibiotic inactivation	azidamfenicol; chloramphenicol; thiamphenicol
sul2	0.703297	sulfonamide antibiotic	antibiotic target replacement	sulfadiazine; sulfadimidine; sulfadoxine; sulfamethoxazole; sulfisoxazole; sulfacetamide; mafenide; sulfasalazine; sulfamethizole
tet(59)	0.124542	tetracycline antibiotic	antibiotic efflux	tetracycline; chlortetracycline; oxytetracycline
